# Expanded Genomic Sampling of the Desulfobulbales Reveals Distribution and Evolution of Sulfur Metabolisms

**DOI:** 10.1101/2021.02.08.430318

**Authors:** Lewis M. Ward, Emma Bertran, David T. Johnston

## Abstract

The reconstruction of modern and paleo-sulfur cycling relies on understanding the long-term relative contribution of its main actors; these include microbial sulfate reduction (MSR) and microbial sulfur disproportionation (MSD). However, a unifying theory is lacking for how MSR and MSD, with the same enzyme machinery and intimately linked evolutionary histories, perform two drastically different metabolisms. Here, we aim at shedding some light on the distribution, diversity, and evolutionary histories of MSR and MSD, with a focus on the Desulfobulbales as a test case. The Desulfobulbales is a diverse and widespread order of bacteria in the Desulfobacterota (formerly Deltaproteobacteria) phylum primarily composed of sulfate reducing bacteria. Recent culture- and sequence-based approaches have revealed an expanded diversity of organisms and metabolisms within this clade, including the presence of obligate and facultative sulfur disproportionators. Here, we present draft genomes of previously unsequenced species of Desulfobulbales, substantially expanding the available genomic diversity of this clade. We leverage this expanded genomic sampling to perform phylogenetic analyses, revealing an evolutionary history defined by vertical inheritance of sulfur metabolism genes with numerous convergent instances of transition from sulfate reduction to sulfur disproportionation.
