## Supplementary material for "Expanded Genomic Sampling of the Desulfobulbales Reveals Distribution and Evolution of Sulfur Metabolisms": Table 1

Species	GTDB taxonomy	DSM#	Coverage	# of reads	Genome size�	GC%	Contigs	N50	Coding sequences	tRNAs	Completeness	Contamination	Strain heterogeneity
Desulfopila inferna	d__Bacteria;p__Desulfobacterota;c__Desulfobulbia;o__Desulfobulbales;f__Desulfocapsaceae;g__;s__	DSM19738	55	621584	4896875	48.63	81	625452	4936	50	100	2.38	0
Desulfobulbus marinus	d__Bacteria;p__Desulfobacterota;c__Desulfobulbia;o__Desulfobulbales;f__Desulfobulbaceae;g__Desulfobulbus_A;s__	DSM2058	65	858215	5414335	45.91	231	97170	5607	61	100	1.21	0
Desulfobulbus alkaliphilus	d__Bacteria;p__Desulfobacterota;c__Desulfobulbia;o__Desulfobulbales;f__Desulfobulbaceae;g__;s__	DSM24258	187	92306	4204369	54.4	497	112018	4639	51	99.53	7.9	0
Desulfoprunum benzoelyticum	d__Bacteria;p__Desulfobacterota;c__Desulfobulbia;o__Desulfobulbales;f__Desulfocapsaceae;g__Tol-SR;s__	DSM28570	56	539435	4250026	58.43	983	80994	4970	53	99.85	14.11	0
Desulfobulbus rhabdoformis	d__Bacteria;p__Desulfobacterota;c__Desulfobulbia;o__Desulfobulbales;f__Desulfobulbaceae;g__;s__	DSM8777	72	946591	5267930	50.95	223	88709	4538	60	99.88	1.39	0
Desulforhopalus vacuolatus	d__Bacteria;p__Desulfobacterota;c__Desulfobulbia;o__Desulfobulbales;f__Desulfocapsaceae;g__Desulforhopalus;s__	DSM9700	70	635092	3834825	48.69	192	121312	4236	47	99.4	0.3	0
