## Supplemental Table 2 for "Expanded Genomic Sampling of the Desulfobulbales Reveals Distribution and Evolution of Sulfur Metabolisms"

	AUCV_d__Bacteria_p__Desulfobacterota_c__Desulfobulbia_o__Desulfobulbales_f__Desulfobulbaceae_g__Desulfobulbus_A_s__Desulfobulbus_A_japonicus	AUCW_d__Bacteria_p__Desulfobacterota_c__Desulfobulbia_o__Desulfobulbales_f__Desulfobulbaceae_g__Desulfobulbus_A_s__Desulfobulbus_A_mediterraneus	Desulfobulbus_alkaliphilus_DSM24258	Desulfobulbus_marinus_DSM2058	Desulfobulbus_oralis	Desulfobulbus_propionicus_DSM2032	Desulfobulbus_rhabdoformis_DSM8777	Desulfocapsa_sulfexigens_DSM10523	Desulfocapsa_thiozymogenes	Desulfopila_inferna_DSM19738	Desulfoprunum_benzoelyticum_DSM28570	Desulforhopalus_vacuolatus_DSM9700	Desulfotalea_psychrophila	FNJI_d__Bacteria_p__Desulfobacterota_c__Desulfobulbia_o__Desulfobulbales_f__Desulfocapsaceae_g__Desulforhopalus_s__Desulforhopalus_singaporensis	FQXS_d__Bacteria_p__Desulfobacterota_c__Desulfobulbia_o__Desulfobulbales_f__Desulfocapsaceae_g__Desulfofustis_s__Desulfofustis_glycolicus	FRFE_d__Bacteria_p__Desulfobacterota_c__Desulfobulbia_o__Desulfobulbales_f__Desulfocapsaceae_g__Desulfopila_s__Desulfopila_aestuarii	JHZB_d__Bacteria_p__Desulfobacterota_c__Desulfobulbia_o__Desulfobulbales_f__Desulfobulbaceae_g__Desulfobulbus_s__Desulfobulbus_elongatus
AUCV_d__Bacteria_p__Desulfobacterota_c__Desulfobulbia_o__Desulfobulbales_f__Desulfobulbaceae_g__Desulfobulbus_A_s__Desulfobulbus_A_japonicus	0	0.368852249262536	0.41158648409894	0.367652615384614	0.464368999386127	0.393766511233574	0.396019942918303	0.475589876880984	0.479812618453865	0.482165989847716	0.477391368227732	0.493566718266254	0.494211882716049	0.475792945874002	0.480484261113336	0.46969132594574	0.403763688129654
AUCW_d__Bacteria_p__Desulfobacterota_c__Desulfobulbia_o__Desulfobulbales_f__Desulfobulbaceae_g__Desulfobulbus_A_s__Desulfobulbus_A_mediterraneus	0.368852249262536	0	0.394699172413793	0.318865113798008	0.452203509891513	0.374197110091742	0.393763066057333	0.467713327120223	0.472344340602285	0.468741630340017	0.46743225648556	0.495452687599788	0.476706539649845	0.465090045871561	0.472812647554806	0.461651771894094	0.386440554272518
Desulfobulbus_alkaliphilus_DSM24258	0.41158648409894	0.394699172413793	0	0.405043453427065	0.428714171656686	0.31344715145901	0.361597183708838	0.475892413793104	0.468930173347779	0.482929766052762	0.461436915422885	0.501612161383285	0.50185328554361	0.488864737121614	0.473454109910757	0.475133395435491	0.329520407218879
Desulfobulbus_marinus_DSM2058	0.367652615384614	0.318865113798008	0.405043453427065	0	0.460155280312907	0.387223419913421	0.399107114779874	0.468423038548752	0.480219191402252	0.472244224283303	0.471754331408263	0.48360970186963	0.478267304785895	0.469888015631784	0.473976498993965	0.457450817236255	0.399310900900901
Desulfobulbus_oralis	0.464368999386127	0.452203509891513	0.428714171656686	0.460155280312907	0	0.41695751503006	0.43746893081761	0.504570138888888	0.494650925925925	0.512576470588235	0.49165225409836	0.514922749476623	0.515227151335311	0.51400953346856	0.498376330981397	0.50550689424364	0.417973946856773
Desulfobulbus_propionicus_DSM2032	0.393766511233574	0.374197110091742	0.31344715145901	0.387223419913421	0.41695751503006	0	0.296317780477927	0.467103248136316	0.4557890491453	0.473117673716012	0.44430472636816	0.491305117399157	0.488738020519011	0.474566295116773	0.467643076185912	0.459555004508566	0.247266200082339
Desulfobulbus_rhabdoformis_DSM8777	0.396019942918303	0.393763066057333	0.361597183708838	0.399107114779874	0.43746893081761	0.296317780477927	0	0.470183039215686	0.469373767258382	0.482967867165575	0.460934173669468	0.489976630434782	0.493767048554284	0.480345332695069	0.459708684546615	0.470193786246893	0.323726339468302
Desulfocapsa_sulfexigens_DSM10523	0.475589876880984	0.467713327120223	0.475892413793104	0.468423038548752	0.504570138888888	0.467103248136316	0.470183039215686	0	0.39654279233871	0.445514045730285	0.440282892057026	0.473653886310905	0.459281710079276	0.448337295918366	0.451036550777676	0.440606395348837	0.476944801714898
Desulfocapsa_thiozymogenes	0.479812618453865	0.472344340602285	0.468930173347779	0.480219191402252	0.494650925925925	0.4557890491453	0.469373767258382	0.39654279233871	0	0.447784669176977	0.427935910087718	0.48352155612245	0.469073904761905	0.459059746981023	0.453389892252436	0.444431636726547	0.462865981012658
Desulfopila_inferna_DSM19738	0.482165989847716	0.468741630340017	0.482929766052762	0.472244224283303	0.512576470588235	0.473117673716012	0.482967867165575	0.445514045730285	0.447784669176977	0	0.418074579273693	0.467948294531673	0.450431168831169	0.412672091097308	0.419986684073107	0.401084104994532	0.477374137042762
Desulfoprunum_benzoelyticum_DSM28570	0.477391368227732	0.46743225648556	0.461436915422885	0.471754331408263	0.49165225409836	0.44430472636816	0.460934173669468	0.440282892057026	0.427935910087718	0.418074579273693	0	0.463556330894767	0.450057434733257	0.412690900777322	0.411205655526993	0.389222876879316	0.451949103942652
Desulforhopalus_vacuolatus_DSM9700	0.493566718266254	0.495452687599788	0.501612161383285	0.48360970186963	0.514922749476623	0.491305117399157	0.489976630434782	0.473653886310905	0.48352155612245	0.467948294531673	0.463556330894767	0	0.461694421115777	0.429514254742547	0.474838787245165	0.453775755995828	0.495702058111379
Desulfotalea_psychrophila	0.494211882716049	0.476706539649845	0.50185328554361	0.478267304785895	0.515227151335311	0.488738020519011	0.493767048554284	0.459281710079276	0.469073904761905	0.450431168831169	0.450057434733257	0.461694421115777	0	0.448687645811241	0.463334215991693	0.438006186069167	0.499339202855443
FNJI_d__Bacteria_p__Desulfobacterota_c__Desulfobulbia_o__Desulfobulbales_f__Desulfocapsaceae_g__Desulforhopalus_s__Desulforhopalus_singaporensis	0.475792945874002	0.465090045871561	0.488864737121614	0.469888015631784	0.51400953346856	0.474566295116773	0.480345332695069	0.448337295918366	0.459059746981023	0.412672091097308	0.412690900777322	0.429514254742547	0.448687645811241	0	0.437601029601029	0.39834421875	0.481408249068653
FQXS_d__Bacteria_p__Desulfobacterota_c__Desulfobulbia_o__Desulfobulbales_f__Desulfocapsaceae_g__Desulfofustis_s__Desulfofustis_glycolicus	0.480484261113336	0.472812647554806	0.473454109910757	0.473976498993965	0.498376330981397	0.467643076185912	0.459708684546615	0.451036550777676	0.453389892252436	0.419986684073107	0.411205655526993	0.474838787245165	0.463334215991693	0.437601029601029	0	0.420768915393217	0.470682384428224
FRFE_d__Bacteria_p__Desulfobacterota_c__Desulfobulbia_o__Desulfobulbales_f__Desulfocapsaceae_g__Desulfopila_s__Desulfopila_aestuarii	0.46969132594574	0.461651771894094	0.475133395435491	0.457450817236255	0.50550689424364	0.459555004508566	0.470193786246893	0.440606395348837	0.444431636726547	0.401084104994532	0.389222876879316	0.453775755995828	0.438006186069167	0.39834421875	0.420768915393217	0	0.465375455820477
JHZB_d__Bacteria_p__Desulfobacterota_c__Desulfobulbia_o__Desulfobulbales_f__Desulfobulbaceae_g__Desulfobulbus_s__Desulfobulbus_elongatus	0.403763688129654	0.386440554272518	0.329520407218879	0.399310900900901	0.417973946856773	0.247266200082339	0.323726339468302	0.476944801714898	0.462865981012658	0.477374137042762	0.451949103942652	0.495702058111379	0.499339202855443	0.481408249068653	0.470682384428224	0.465375455820477	0
